# SkewIT: Skew Index Test for detecting mis-assembled bacterial genomes

**DOI:** 10.1101/2020.02.27.968214

**Authors:** Jennifer Lu, Steven L Salzberg

## Abstract

GC skew is a phenomenon observed in many bacterial genomes, wherein the two replication strands of the same chromosome contain different proportions of guanine and cytosine nucleotides. Here we demonstrate that this phenomenon, which was first discovered in the mid-1990s, can be used today as an analysis tool for the 15,000+ complete bacterial genomes in NCBI’s Refseq library. In order to analyze all 15,000+ genomes, we introduce a new method, SkewIT (Skew Index Test), which calculates a single metric representing the degree of GC skew for a genome. Using this metric, we demonstrate how GC skew patterns are conserved within certain bacterial phyla, e.g. Firmicutes, but show different patterns in other phylogenetic groups such as Actinobacteria. We also discovered that outlier values of SkewIT highlight potential bacterial mis-assemblies. Using our newly defined metric, we identify multiple mis-assembled chromosomal sequences in NCBI’s Refseq library of complete bacterial genomes.

**Software Availability:** SkewIT scripts for analysis of bacterial genomes are provided in the following repository: https://github.com/jenniferlu717/SkewIT.
