## Supplemental Table 2 for "SkewIT: Skew Index Test for detecting mis-assembled bacterial genomes"

### Sheet: Sheet1
Genus	Num_Genomes	Mean	STDEV	Threshold
g__Escherichia	934	0.848589	0.0687944	0.711
g__Salmonella	707	0.948181	0.0502133	0.847754
g__Burkholderia	619	0.892561	0.118075	0.656412
g__Bordetella	618	0.498818	0.139414	0.21999
g__Bacillus	603	0.94219	0.0545122	0.833165
g__Staphylococcus	513	0.929053	0.069656	0.789741
g__Pseudomonas	489	0.816701	0.114799	0.587104
g__Klebsiella	479	0.956734	0.0430085	0.870717
g__Streptococcus	461	0.937287	0.0556883	0.825911
g__Vibrio	386	0.95261	0.068621	0.815368
g__Lactobacillus	377	0.949893	0.0747801	0.800333
g__Mycobacterium	260	0.746038	0.17506	0.395918
g__Acinetobacter	252	0.944515	0.0758626	0.79279
g__Campylobacter	248	0.742511	0.0968087	0.548894
g__Corynebacterium	224	0.788994	0.208517	0.37196
g__Brucella	217	0.829636	0.0820302	0.665576
g__Xanthomonas	208	0.747999	0.0747273	0.598545
g__Helicobacter	201	0.60117	0.0923348	0.4165
g__Listeria	184	0.931697	0.0880025	0.755692
g__Mycoplasma	182	0.548529	0.153019	0.242492
g__Streptomyces	181	0.335237	0.144714	0.04581
g__Chlamydia	152	0.99068	0.0178298	0.95502
g__Neisseria	150	0.834826	0.0907253	0.653376
g__Enterococcus	144	0.938835	0.0833878	0.77206
g__Clostridium	128	0.955736	0.0441081	0.86752
g__Enterobacter	125	0.884265	0.0575653	0.769135
g__Bifidobacterium	121	0.486936	0.234447	0.0180422
g__Yersinia	99	0.771339	0.178518	0.414302
g__Shigella	95	0.637845	0.122281	0.393283
g__Legionella	94	0.926264	0.0421777	0.841908
g__Mannheimia	88	0.763555	0.0728739	0.617807
g__Rickettsia	86	0.75275	0.0843949	0.58396
g__Francisella	83	0.857685	0.112936	0.631814
g__Serratia	80	0.9635	0.0877176	0.788065
g__Haemophilus	78	0.594704	0.156143	0.282417
g__Paenibacillus	76	0.947667	0.0498224	0.848022
g__Pseudoalteromonas	75	0.601647	0.409593	-0.21754
g__Rhizobium	70	0.539526	0.153989	0.231547
g__Ralstonia	64	0.788786	0.0897301	0.609325
g__Citrobacter	64	0.927488	0.0607234	0.806041
g__Aeromonas	61	0.927573	0.0455568	0.83646
g__Paraburkholderia	58	0.872052	0.0793784	0.713295
g__Pasteurella	54	0.844286	0.133189	0.577907
g__Agrobacterium	52	0.78213	0.149512	0.483106
g__Clostridioides	49	0.971584	0.0143667	0.942851
g__Shewanella	45	0.950736	0.0933424	0.764051
g__Prevotella	44	0.57015	0.174855	0.22044
g__Rhodococcus	44	0.674362	0.28854	0.0972816
g__Lactococcus	43	0.957273	0.0324702	0.892333
g__Chryseobacterium	42	0.716305	0.0995843	0.517136
g__Flavobacterium	40	0.64847	0.139177	0.370117
g__Mycobacteroides	40	0.937257	0.0249328	0.887391
g__Phaeobacter	39	0.843919	0.0481709	0.747577
g__Azospirillum	38	0.617429	0.149455	0.318519
g__Fusobacterium	38	0.578325	0.136251	0.305824
g__Borrelia	38	1.00435	0.012729	0.978896
g__Leuconostoc	37	0.922935	0.0983345	0.726266
g__Sinorhizobium	36	0.693204	0.126623	0.439958
g__Cupriavidus	35	0.799191	0.0858964	0.627398
g__Alteromonas	33	0.835518	0.107017	0.621485
g__Leptospira	32	0.883308	0.123818	0.635672
g__Stenotrophomonas	31	0.771885	0.143855	0.484176
g__Bradyrhizobium	31	0.603469	0.108624	0.386222
g__Bacteroides	31	0.827547	0.0796333	0.66828
g__Microbacterium	30	0.380953	0.146967	0.0870179
g__Spiroplasma	30	0.894458	0.153385	0.587688
g__Pantoea	30	0.801903	0.0922071	0.617489
g__Proteus	30	0.929463	0.0411152	0.847233
g__Synechococcus	29	0.428801	0.325608	-0.222415
g__Sphingobium	29	0.385336	0.12787	0.129596
g__Elizabethkingia	29	0.814126	0.0464568	0.721213
g__Pediococcus	29	0.974685	0.0201552	0.934375
g__Treponema	28	0.746588	0.292266	0.162057
g__Borreliella	28	1.00847	0.0153857	0.977696
g__Moraxella	27	0.796094	0.171038	0.454017
g__Acetobacter	27	0.892549	0.0792471	0.734054
g__Cutibacterium	26	0.922541	0.0989947	0.724551
g__Bartonella	26	0.883244	0.053979	0.775286
g__Pectobacterium	26	0.944673	0.0321631	0.880347
g__Sphingomonas	25	0.596609	0.167925	0.260759
g__Dehalococcoides	25	0.834766	0.080993	0.67278
g__Akkermansia	24	0.93793	0.121803	0.694325
g__Arcobacter	23	0.553425	0.0771839	0.399058
g__Geobacillus	23	0.947655	0.0861168	0.775421
g__Porphyromonas	22	0.420707	0.0917304	0.237247
g__Wolbachia	22	0.34716	0.109966	0.127228
g__Mesorhizobium	22	0.43514	0.123104	0.188931
g__Blattabacterium	22	0.406471	0.0778199	0.250832
g__Weissella	22	0.958278	0.0349866	0.888305
g__Deinococcus	21	0.458612	0.20307	0.0524722
g__Paracoccus	21	0.614881	0.119096	0.376689
g__Histophilus	21	0.536396	0.0294972	0.477402
g__Pandoraea	21	0.917274	0.0328862	0.851502
g__Capnocytophaga	20	0.442522	0.197141	0.0482402
g__Rhodobacter	20	0.625606	0.0762874	0.473031
g__Halomonas	20	0.88031	0.120519	0.639272
g__Piscirickettsia	20	0.946518	0.0533201	0.839877
g__Dickeya	20	0.97681	0.0207229	0.935364
g__Arthrobacter	19	0.344271	0.198775	-0.0532781
g__Buchnera	19	0.598494	0.143135	0.312224
g__Achromobacter	19	0.780702	0.0837436	0.613214
g__Mycolicibacterium	17	0.625677	0.137618	0.350441
g__Marinobacter	17	0.832209	0.205183	0.421844
g__Xylella	17	0.696973	0.161424	0.374126
g__Desulfovibrio	17	0.825274	0.145292	0.534689
g__Mesoplasma	17	0.947807	0.0331488	0.88151
g__Nostoc	16	0.102925	0.0362313	0.0304626
g__Raoultella	16	0.96561	0.0319695	0.901671
g__Methylobacterium	15	0.143955	0.0474406	0.0490741
g__Coxiella	15	0.768121	0.158998	0.450124
g__Thermotoga	15	0.351202	0.0587072	0.233787
g__Thermus	15	0.720226	0.15362	0.412985
g__Providencia	15	0.945797	0.0252301	0.895337
g__Edwardsiella	15	0.968509	0.0172658	0.933978
g__Ehrlichia	15	0.956703	0.00869353	0.939316
g__Nocardioides	14	0.282202	0.150801	-0.0194006
g__Actinomyces	14	0.326863	0.250137	-0.173412
g__Zymomonas	14	0.383502	0.0639448	0.255612
g__Acidovorax	14	0.71115	0.138808	0.433534
g__Hymenobacter	13	0.430862	0.14917	0.132522
g__Candidatus_Planktophila	13	0.650827	0.200113	0.250602
g__Ochrobactrum	13	0.756122	0.244213	0.267697
g__Nocardia	13	0.524915	0.180296	0.164322
g__Aggregatibacter	13	0.628918	0.165219	0.29848
g__Geobacter	13	0.624827	0.116586	0.391655
g__Sphingopyxis	13	0.601374	0.109414	0.382546
g__Brevundimonas	13	0.577889	0.101466	0.374958
g__Leptotrichia	13	0.793673	0.107195	0.579283
g__Ureaplasma	13	0.734117	0.0586029	0.616911
g__Riemerella	13	0.797438	0.039002	0.719434
g__Cronobacter	13	0.893994	0.0222963	0.849401
g__Caulobacter	12	0.659788	0.100459	0.45887
g__Amycolatopsis	12	0.606041	0.104737	0.396566
g__Psychrobacter	12	0.842835	0.0607762	0.721282
g__Lysinibacillus	12	0.95941	0.0661586	0.827093
g__Brevibacillus	12	0.973089	0.018608	0.935873
g__Planococcus	12	0.981144	0.0171857	0.946773
g__Glaesserella	11	0.341301	0.174857	-0.00841367
g__Prochlorococcus	11	0.516076	0.129159	0.257757
g__Acidipropionibacterium	11	0.451795	0.051819	0.348157
g__Gordonia	11	0.715068	0.150623	0.413822
g__Erythrobacter	11	0.72295	0.107942	0.507066
g__Morganella	11	0.90861	0.0595575	0.789495
g__Actinobacillus	11	0.837937	0.0645345	0.708868
g__Erwinia	11	0.882347	0.0429077	0.796532
g__Myxococcus	11	0.914814	0.0214956	0.871822
g__Calothrix	10	0.0782558	0.0242372	0.0297814
g__Brevibacterium	10	0.206955	0.0449568	0.117042
g__Variovorax	10	0.390114	0.105511	0.179093
g__Carnobacterium	10	0.724905	0.299131	0.126643
g__Novosphingobium	10	0.64653	0.178235	0.290061
g__Brachyspira	10	0.562807	0.0700014	0.422804
g__Herbaspirillum	10	0.543812	0.125499	0.292815
g__Trueperella	10	0.80032	0.12824	0.543839
g__Sulfitobacter	10	0.778359	0.0840996	0.61016
g__Kosakonia	10	0.838047	0.0505381	0.736971
g__Liberibacter	10	0.911551	0.0821762	0.747199
g__Leclercia	10	0.829515	0.0206668	0.788181
g__Photobacterium	10	0.951588	0.0352422	0.881104
g__Granulibacter	10	0.958875	0.0171966	0.924482
g__Synechocystis	9	0.100985
g__Methylorubrum	9	0.120641
g__Erysipelothrix	9	0.875402
g__Lysobacter	9	0.649913
g__Azoarcus	9	0.794624
g__Mucilaginibacter	9	0.68686
g__Caldicellulosiruptor	9	0.859694
g__Rhodopseudomonas	9	0.793242
g__Thermoanaerobacter	9	0.932622
g__Janthinobacterium	9	0.879568
g__Sulfurospirillum	9	0.882942
g__Rahnella	9	0.906905
g__Labrenzia	9	0.921994
g__Virgibacillus	9	0.951563
g__Sporosarcina	9	0.959854
g__Pseudonocardia	8	0.480092
g__Bdellovibrio	8	0.883229
g__Massilia	8	0.594859
g__Anaplasma	8	0.646701
g__Candidatus_Kinetoplastibacterium	8	0.795879
g__Acidithiobacillus	8	0.677404
g__Pedobacter	8	0.762266
g__Altererythrobacter	8	0.765898
g__Alcaligenes	8	0.94473
g__Polynucleobacter	8	0.948771
g__Salinibacter	8	0.926828
g__Aerococcus	8	0.959672
g__Chromobacterium	8	0.96766
g__Exiguobacterium	8	0.98204
g__Brachybacterium	7	0.187755
g__Microcystis	7	0.147719
g__Clavibacter	7	0.182448
g__Candidatus_Phytoplasma	7	0.338625
g__Kocuria	7	0.437488
g__Actinoplanes	7	0.407527
g__Colwellia	7	0.809913
g__Xenorhabdus	7	0.608555
g__Nonlabens	7	0.535764
g__Sphingobacterium	7	0.787663
g__Aliivibrio	7	0.772597
g__Alistipes	7	0.684633
g__Taylorella	7	0.847072
g__Komagataeibacter	7	0.893519
g__Collimonas	7	0.882027
g__Pseudarthrobacter	6	0.142251
g__Micrococcus	6	0.164405
g__Anabaena	6	0.177982
g__Leptolyngbya	6	0.123414
g__Rathayibacter	6	0.417682
g__Nocardiopsis	6	0.295515
g__Micromonospora	6	0.278937
g__Bosea	6	0.534147
g__Spirosoma	6	0.702
g__Glutamicibacter	6	0.591186
g__Neorhizobium	6	0.47456
g__Cellulomonas	6	0.581857
g__Nitrosomonas	6	0.711368
g__Rhodoferax	6	0.716935
g__Thauera	6	0.758009
g__Roseovarius	6	0.679825
g__Photorhabdus	6	0.832318
g__Cellulophaga	6	0.670287
g__Chlorobium	6	0.861927
g__Methylomonas	6	0.795226
g__Azotobacter	6	0.762052
g__Gluconobacter	6	0.807187
g__Anoxybacillus	6	0.938462
g__Comamonas	6	0.879956
g__Melissococcus	6	0.870508
g__Ketogulonicigenium	6	0.865378
g__Candidatus_Blochmannia	6	0.88383
g__Hungateiclostridium	6	0.935798
g__Moorella	6	0.880215
g__Gardnerella	6	0.939377
g__Blautia	6	0.90095
g__Oblitimonas	6	0.933416
g__Lachnoclostridium	6	0.931829
g__Tetragenococcus	6	0.93022
g__Microbulbifer	6	0.968735
g__Hafnia	6	0.979603
g__Curtobacterium	5	0.136868
g__Rothia	5	0.229307
g__Agromyces	5	0.165328
g__Propionibacterium	5	0.40961
g__Pseudothermotoga	5	0.320488
g__Megasphaera	5	0.563951
g__Hydrogenophaga	5	0.658668
g__Sorangium	5	0.385843
g__Hydrogenobaculum	5	0.332057
g__Polaribacter	5	0.477286
g__Magnetospirillum	5	0.67292
g__Thermosipho	5	0.644846
g__Rhodoluna	5	0.500387
g__Maribacter	5	0.565475
g__Myroides	5	0.840666
g__Dietzia	5	0.671159
g__Idiomarina	5	0.78366
g__Frankia	5	0.624236
g__Desulfitobacterium	5	0.875561
g__Eubacterium	5	0.875927
g__Luteimonas	5	0.717121
g__Ethanoligenens	5	0.678101
g__Sulfurimonas	5	0.763698
g__Thioalkalivibrio	5	0.841065
g__Rhodovulum	5	0.82607
g__Ruegeria	5	0.85812
g__Lelliottia	5	0.900127
g__Selenomonas	5	0.928388
g__Macrococcus	5	0.935201
g__Cellvibrio	5	0.918244
g__Oenococcus	5	0.946572
g__Alcanivorax	5	0.986782
g__Tessaracoccus	4	0.256705
g__Celeribacter	4	0.56219
g__Devosia	4	0.251431
g__Formosa	4	0.562179
g__Kitasatospora	4	0.372271
g__Serinicoccus	4	0.38697
g__Ornithinimicrobium	4	0.397934
g__Fervidobacterium	4	0.436814
g__Ruminococcus	4	0.510772
g__Tannerella	4	0.412328
g__Roseomonas	4	0.391707
g__Hyphomicrobium	4	0.574375
g__Nitrosococcus	4	0.815421
g__Actinoalloteichus	4	0.621893
g__Delftia	4	0.605017
g__Arachidicoccus	4	0.629096
g__Entomoplasma	4	0.713183
g__Ensifer	4	0.724352
g__Anaeromyxobacter	4	0.600201
g__Porphyrobacter	4	0.666271
g__Tenacibaculum	4	0.771465
g__Nitrospirillum	4	0.642862
g__Octadecabacter	4	0.706005
g__Leisingera	4	0.691054
g__Gramella	4	0.685845
g__Dokdonia	4	0.675346
g__Flammeovirga	4	0.68208
g__Rubrobacter	4	0.697596
g__Spirochaeta	4	0.848719
g__Pelobacter	4	0.868959
g__Yangia	4	0.819752
g__Parabacteroides	4	0.81084
g__Asticcacaulis	4	0.846336
g__Leptospirillum	4	0.86091
g__Prosthecochloris	4	0.91792
g__Pluralibacter	4	0.916096
g__Pontibacter	4	0.891812
g__Echinicola	4	0.890183
g__Bibersteinia	4	0.899998
g__Desulfotomaculum	4	0.911728
g__Thermoanaerobacterium	4	0.94997
g__Salinivibrio	4	0.96093
g__Cedecea	4	0.956385
g__Thermoclostridium	4	0.950247
g__Halobacillus	4	0.969426
g__Vagococcus	4	0.987888
g__Kangiella	4	0.964495
g__Marinomonas	4	0.964207
g__Candidatus_Arthromitus	4	0.984897
g__Brochothrix	4	0.995142
g__Parageobacillus	4	0.992772
g__Trichormus	3	0.112272
g__Thermosynechococcus	3	0.151307
g__Leifsonia	3	0.215898
g__Aeromicrobium	3	0.417481
g__Schaalia	3	0.41481
g__Georgenia	3	0.184051
g__Plantactinospora	3	0.373777
g__Cryobacterium	3	0.210827
g__Catenovulum	3	0.614931
g__Aurantimicrobium	3	0.357837
g__Orientia	3	0.27384
g__Salinibacterium	3	0.44455
g__Rhodospirillum	3	0.627897
g__Sodalis	3	0.641021
g__Cellulosimicrobium	3	0.384829
g__Olsenella	3	0.526654
g__Terriglobus	3	0.447941
g__Dehalobacter	3	0.56373
g__Thermodesulfobacterium	3	0.568587
g__Gemmata	3	0.414821
g__Candidatus_Cardinium	3	0.502861
g__Microvirga	3	0.478163
g__Methylocystis	3	0.536717
g__Candidatus_Pelagibacter	3	0.555746
g__Aminobacter	3	0.531053
g__Polaromonas	3	0.663385
g__Chloroflexus	3	0.560161
g__Actinosynnema	3	0.594651
g__Candidatus_Thioglobus	3	0.754767
g__Flavisolibacter	3	0.695313
g__Ornithobacterium	3	0.682814
g__Thiomonas	3	0.648093
g__Lacinutrix	3	0.692347
g__Blastochloris	3	0.713916
g__Faecalibacterium	3	0.707347
g__Nitrosospira	3	0.704592
g__Sphaerochaeta	3	0.78625
g__Collinsella	3	0.677693
g__Aquimarina	3	0.701475
g__Pseudoxanthomonas	3	0.720931
g__Pseudodesulfovibrio	3	0.799867
g__Salinimonas	3	0.767697
g__Martelella	3	0.792901
g__Desulfococcus	3	0.81534
g__Acholeplasma	3	0.888951
g__Chitinophaga	3	0.792334
g__Dermabacter	3	0.773603
g__Sphingorhabdus	3	0.76813
g__Candidatus_Nanopelagicus	3	0.804999
g__Neorickettsia	3	0.900121
g__Chlorobaculum	3	0.862348
g__Roseivivax	3	0.810258
g__Renibacterium	3	0.773309
g__Roseobacter	3	0.786278
g__Dyella	3	0.844231
g__Thalassospira	3	0.891732
g__Methylomicrobium	3	0.859905
g__Eggerthella	3	0.867091
g__Thalassotalea	3	0.891249
g__Rufibacter	3	0.8724
g__Oligotropha	3	0.863864
g__Brenneria	3	0.899255
g__Oxalobacter	3	0.901081
g__Desulfosporosinus	3	0.92194
g__Cycloclasticus	3	0.939334
g__Thiomicrospira	3	0.903306
g__Halioglobus	3	0.94508
g__Aquitalea	3	0.914314
g__Thiomicrorhabdus	3	0.957062
g__Jeotgalibaca	3	0.931178
g__Thalassolituus	3	0.935383
g__Kushneria	3	0.941528
g__Hahella	3	0.947616
g__Solibacillus	3	0.944131
g__Oceanobacillus	3	0.960879
g__Spiribacter	3	0.950335
g__Hydrogenovibrio	3	0.968174
g__Sporolactobacillus	3	0.987449
g__Halorhodospira	2	0.501782
g__Nonomuraea	2	0.127468
g__Gloeothece	2	0.0749419
g__Rippkaea	2	0.0791664
g__Actinomadura	2	0.0908059
g__Stanieria	2	0.105465
g__Scytonema	2	0.108477
g__Phenylobacterium	2	0.292659
g__Oscillatoria	2	0.111749
g__Gloeobacter	2	0.0980759
g__Dolichospermum	2	0.146372
g__Geminocystis	2	0.12478
g__Isoptericola	2	0.181028
g__Fischerella	2	0.124974
g__Phreatobacter	2	0.33782
g__Thermocrinis	2	0.239011
g__Hydrogenobacter	2	0.137691
g__Pseudanabaena	2	0.15427
g__Intrasporangium	2	0.171439
g__Lysinimonas	2	0.162139
g__Plantibacter	2	0.171176
g__Beggiatoa	2	0.192223
g__Wigglesworthia	2	0.28404
g__Acidiphilium	2	0.185665
g__Desulfuromonas	2	0.340688
g__Saccharothrix	2	0.24396
g__Roseiflexus	2	0.328979
g__Humibacter	2	0.325615
g__Frondihabitans	2	0.23157
g__Citricoccus	2	0.204575
g__Jonesia	2	0.26032
g__Pirellula	2	0.437644
g__Planctomyces	2	0.264146
g__Janibacter	2	0.261341
g__Sulfurihydrogenibium	2	0.253741
g__Flaviflexus	2	0.41943
g__Tsukamurella	2	0.374063
g__Ottowia	2	0.469962
g__Granulicella	2	0.465952
g__Leucobacter	2	0.494385
g__Lawsonella	2	0.349064
g__Kosmotoga	2	0.38262
g__Tropheryma	2	0.41014
g__Sedimentisphaera	2	0.411371
g__Planctopirus	2	0.400306
g__Nitratireductor	2	0.5988
g__Croceicoccus	2	0.527241
g__Aequorivita	2	0.503457
g__Gemmatimonas	2	0.505315
g__Azospira	2	0.432926
g__Serpentinomonas	2	0.486717
g__Candidatus_Moranella	2	0.483051
g__Ramlibacter	2	0.477816
g__Melaminivora	2	0.515563
g__Luteibacter	2	0.549213
g__Marinitoga	2	0.495255
g__Alicycliphilus	2	0.582347
g__Nakamurella	2	0.682396
g__Winogradskyella	2	0.594103
g__Gluconacetobacter	2	0.62381
g__Rhizobacter	2	0.551726
g__Thermobaculum	2	0.574053
g__Chloracidobacterium	2	0.716424
g__Sphingosinicella	2	0.650846
g__Dehalogenimonas	2	0.618745
g__Methylophaga	2	0.703556
g__Antarcticibacterium	2	0.594469
g__Eikenella	2	0.600045
g__Candidatus_Endolissoclinum	2	0.639471
g__Swingsia	2	0.778843
g__Oscillibacter	2	0.61855
g__Chelatococcus	2	0.609369
g__Sphaerobacter	2	0.726535
g__Corallococcus	2	0.627944
g__Niveispirillum	2	0.672748
g__Sutterella	2	0.76341
g__Lutibacter	2	0.619468
g__Blastomonas	2	0.663306
g__Muricauda	2	0.688305
g__Methylibium	2	0.699124
g__Nitrobacter	2	0.728367
g__Arsenophonus	2	0.699452
g__Labrys	2	0.735611
g__Meiothermus	2	0.74178
g__Pragia	2	0.819219
g__Vitreoscilla	2	0.786925
g__Dialister	2	0.852145
g__Pannonibacter	2	0.795018
g__Kozakia	2	0.772128
g__Pseudopropionibacterium	2	0.784062
g__Microlunatus	2	0.767109
g__Limnohabitans	2	0.834761
g__Candidatus_Azobacteroides	2	0.815661
g__Dictyoglomus	2	0.795615
g__Salinispora	2	0.804642
g__Olleya	2	0.828515
g__Intestinimonas	2	0.794382
g__Glaciecola	2	0.804325
g__Cyclobacterium	2	0.804586
g__Pigmentiphaga	2	0.846275
g__Rhodanobacter	2	0.886473
g__Laribacter	2	0.882602
g__Psychromonas	2	0.879689
g__Methylacidiphilum	2	0.880918
g__Nitrospira	2	0.877541
g__Pelodictyon	2	0.833697
g__Paraphotobacterium	2	0.847728
g__Desulfomicrobium	2	0.873305
g__Niabella	2	0.854378
g__Paenisporosarcina	2	0.861898
g__Thermaerobacter	2	0.869611
g__Tumebacillus	2	0.91312
g__Methyloceanibacter	2	0.886954
g__Neokomagataea	2	0.925703
g__Dechloromonas	2	0.871259
g__Nautilia	2	0.876897
g__Kyrpidia	2	0.902336
g__Mixta	2	0.878086
g__Alicyclobacillus	2	0.898207
g__Thermodesulfobium	2	0.881857
g__Runella	2	0.88177
g__Parashewanella	2	0.895426
g__Saccharomonospora	2	0.900844
g__Parvimonas	2	0.935952
g__Halothiobacillus	2	0.926509
g__Pusillimonas	2	0.921838
g__Endomicrobium	2	0.90174
g__Fictibacillus	2	0.921721
g__Rhodothermus	2	0.937405
g__Halobacteriovorax	2	0.922309
g__Mariprofundus	2	0.917659
g__Emcibacter	2	0.954227
g__Halanaerobium	2	0.952886
g__Grimontia	2	0.951098
g__Anaerostipes	2	0.956168
g__Carboxydocella	2	0.92396
g__Aneurinibacillus	2	0.952681
g__Oceanisphaera	2	0.934696
g__Fibrobacter	2	0.936812
g__Methylotenera	2	0.935109
g__Rheinheimera	2	0.932177
g__Acidaminococcus	2	0.955601
g__Methylovorus	2	0.956468
g__Tatumella	2	0.935969
g__Alkaliphilus	2	0.952563
g__Gemella	2	0.952992
g__Psychrobacillus	2	0.963799
g__Pelosinus	2	0.960188
g__Streptobacillus	2	0.958728
g__Tatlockia	2	0.962159
g__Cohnella	2	0.965672
g__Bacteriovorax	2	0.972481
g__Cellulosilyticum	2	0.977389
g__Tepidanaerobacter	2	0.970818
g__Advenella	2	0.974969
g__Butyrivibrio	2	0.98496
g__Micavibrio	2	0.987758
g__Veillonella	2	0.992902
g__Thermoactinomyces	2	0.997185
g__Chamaesiphon	1	0.0541048
g__Pleurocapsa	1	0.0641692
g__Sphaerospermopsis	1	0.0672289
g__Moorea	1	0.0682304
g__Trichodesmium	1	0.0722571
g__Gloeocapsa	1	0.0736452
g__Streptomonospora	1	0.0768667
g__Cyanobacterium	1	0.0777813
g__Candidatus_Solibacter	1	0.0782689
g__Cylindrospermum	1	0.0799593
g__Tolypothrix	1	0.0804522
g__Aulosira	1	0.0874688
g__Arcticibacterium	1	0.089222
g__Catenulispora	1	0.0955312
g__Anabaenopsis	1	0.100528
g__Thermomonospora	1	0.102855
g__Xylanimicrobium	1	0.103627
g__Agrococcus	1	0.103736
g__Microcoleus	1	0.107089
g__Rivularia	1	0.108065
g__Pimelobacter	1	0.109981
g__Microchaete	1	0.112432
g__Candidatus_Fukatsuia	1	0.113314
g__Chroococcidiopsis	1	0.114
g__Baekduia	1	0.115113
g__Chondrocystis	1	0.123985
g__Candidatus_Koribacter	1	0.127425
g__Limnospira	1	0.128449
g__Aquisphaera	1	0.134992
g__Sanguibacter	1	0.136361
g__Halothece	1	0.143569
g__Persephonella	1	0.145056
g__Euzebya	1	0.148279
g__Nodularia	1	0.151106
g__Singulisphaera	1	0.153692
g__Thermobifida	1	0.153751
g__Desulfomonile	1	0.153844
g__Thioploca	1	0.153846
g__Stackebrandtia	1	0.157859
g__Crinalium	1	0.158027
g__Dactylococcopsis	1	0.158688
g__Methylovulum	1	0.162489
g__Youhaiella	1	0.171529
g__Sinomonas	1	0.172326
g__Xanthobacter	1	0.173293
g__Microterricola	1	0.173455
g__Euhalothece	1	0.174333
g__Gemmatirosa	1	0.176974
g__Cnuibacter	1	0.177274
g__Thermovibrio	1	0.178257
g__Sandaracinus	1	0.180105
g__Roseitalea	1	0.180808
g__Mesotoga	1	0.188284
g__Microcella	1	0.19239
g__Crocosphaera	1	0.194558
g__Arthrospira	1	0.197395
g__Aquifex	1	0.206274
g__Verminephrobacter	1	0.20838
g__Xylanimonas	1	0.208401
g__Rubrivivax	1	0.210182
g__Paludisphaera	1	0.218738
g__Chondromyces	1	0.221283
g__Raphidiopsis	1	0.221446
g__Candidatus_Hamiltonella	1	0.229951
g__Desulfurobacterium	1	0.233468
g__Arsenicicoccus	1	0.23828
g__Aquaspirillum	1	0.242287
g__Streptacidiphilus	1	0.242588
g__Desulfatibacillum	1	0.245509
g__Candidatus_Atelocyanobacterium	1	0.249341
g__Minicystis	1	0.249366
g__Pseudoflavitalea	1	0.25109
g__Kutzneria	1	0.251141
g__Acidobacterium	1	0.251977
g__Gryllotalpicola	1	0.252235
g__Candidatus_Tachikawaea	1	0.25408
g__Petrotoga	1	0.258118
g__Actinotignum	1	0.259343
g__Thermodesulfovibrio	1	0.259507
g__Mucinivorans	1	0.260381
g__Candidatus_Xiphinematobacter	1	0.262042
g__Geodermatophilus	1	0.263034
g__Isosphaera	1	0.263112
g__Kineococcus	1	0.268841
g__Filifactor	1	0.269289
g__Candidatus_Riesia	1	0.278556
g__Rhodomicrobium	1	0.283973
g__Cyanobium	1	0.293206
g__Panacibacter	1	0.29667
g__Lentzea	1	0.298063
g__Bernardetia	1	0.308985
g__Parolsenella	1	0.311684
g__Pelagibacterium	1	0.314335
g__Shinella	1	0.316334
g__Candidatus_Ishikawaella	1	0.321893
g__Dinoroseobacter	1	0.327213
g__Caldimicrobium	1	0.330587
g__Acidisarcina	1	0.343082
g__Pseudovibrio	1	0.343337
g__Acaryochloris	1	0.344418
g__Dermacoccus	1	0.349948
g__Fimbriimonas	1	0.351698
g__Mycetocola	1	0.354273
g__Modestobacter	1	0.355124
g__Simonsiella	1	0.356295
g__Fuerstia	1	0.358725
g__Pseudobutyrivibrio	1	0.363333
g__Thermogutta	1	0.374162
g__Solimonas	1	0.37593
g__Oceanicola	1	0.379908
g__Candidatus_Phaeomarinobacter	1	0.380573
g__Desulfobacca	1	0.38385
g__Phycisphaera	1	0.383885
g__Novibacillus	1	0.385757
g__Haliscomenobacter	1	0.389408
g__Tabrizicola	1	0.391491
g__Nesterenkonia	1	0.393763
g__Miniimonas	1	0.394351
g__Egicoccus	1	0.401994
g__Immundisolibacter	1	0.406963
g__Parvibaculum	1	0.408711
g__Acidibrevibacterium	1	0.409479
g__Hyphomonas	1	0.410254
g__Terribacillus	1	0.412768
g__Silicimonas	1	0.413635
g__Leptothrix	1	0.415529
g__Auritidibacter	1	0.421661
g__Thermobispora	1	0.439143
g__Psychroflexus	1	0.439628
g__Kordia	1	0.445061
g__Flagellimonas	1	0.445332
g__Defluviimonas	1	0.447418
g__Verrucosispora	1	0.449507
g__Methylosinus	1	0.452445
g__Cyanothece	1	0.453989
g__Parascardovia	1	0.45482
g__Oerskovia	1	0.458927
g__Aureimonas	1	0.45955
g__Croceibacter	1	0.460555
g__Ignavibacterium	1	0.47554
g__Desulfobulbus	1	0.475776
g__Duncaniella	1	0.484498
g__Thiodictyon	1	0.485572
g__Vulgatibacter	1	0.487294
g__Chryseolinea	1	0.490209
g__Thiocystis	1	0.490326
g__Roseateles	1	0.492808
g__Mariniblastus	1	0.493088
g__Kibdelosporangium	1	0.493207
g__Blastococcus	1	0.496376
g__Qipengyuania	1	0.496689
g__Polymorphum	1	0.498993
g__Aureitalea	1	0.502785
g__Starkeya	1	0.50367
g__Luteimicrobium	1	0.503769
g__Aquabacterium	1	0.514127
g__Streptosporangium	1	0.514441
g__Chelativorans	1	0.51672
g__Mitsuaria	1	0.52212
g__Variibacter	1	0.532027
g__Alloprevotella	1	0.534216
g__Sulfuritortus	1	0.536639
g__Parasaccharibacter	1	0.536877
g__Thiobacillus	1	0.542991
g__Saprospira	1	0.543123
g__Dysosmobacter	1	0.548081
g__Fabibacter	1	0.549132
g__Marivirga	1	0.549697
g__Austwickia	1	0.55125
g__Paenarthrobacter	1	0.556802
g__Geitlerinema	1	0.559696
g__Kribbella	1	0.564682
g__Maribius	1	0.566235
g__Oryzomicrobium	1	0.567148
g__Boseongicola	1	0.56952
g__Changchengzhania	1	0.571296
g__Desulfurella	1	0.572534
g__Candidatus_Midichloria	1	0.574454
g__Ancylobacter	1	0.580304
g__Indioceanicola	1	0.581294
g__Ichthyobacterium	1	0.582906
g__Ruania	1	0.584137
g__Thermodesulfatator	1	0.585645
g__Salegentibacter	1	0.587292
g__Azorhizobium	1	0.588479
g__Hoeflea	1	0.590626
g__Belliella	1	0.590955
g__Aliiarcobacter	1	0.594584
g__Rhodobaca	1	0.59496
g__Neomicrococcus	1	0.599737
g__Muriicola	1	0.599838
g__Methylocella	1	0.603889
g__Candidatus_Accumulibacter	1	0.60492
g__Oceanithermus	1	0.607655
g__Candidatus_Cyclonatronum	1	0.610119
g__Caldilinea	1	0.610316
g__Tateyamaria	1	0.61114
g__Heliobacterium	1	0.611301
g__Aeribacillus	1	0.616219
g__Candidatus_Fonsibacter	1	0.620582
g__Allochromatium	1	0.623777
g__Georhizobium	1	0.624339
g__Sediminicola	1	0.627485
g__Kytococcus	1	0.631951
g__Conexibacter	1	0.632138
g__Xylanibacterium	1	0.634092
g__Castellaniella	1	0.63752
g__Archangium	1	0.640542
g__Paludibacter	1	0.645773
g__Candidatus_Methylospira	1	0.646323
g__Candidatus_Paracaedibacter	1	0.647764
g__Flexistipes	1	0.649096
g__Thalassococcus	1	0.650365
g__Maritalea	1	0.650883
g__Desulfurispirillum	1	0.655653
g__Arenibacter	1	0.655958
g__Pseudorhodobacter	1	0.656061
g__Stella	1	0.658363
g__Euzebyella	1	0.658528
g__Dichelobacter	1	0.66218
g__Labilithrix	1	0.662759
g__Muribaculum	1	0.665365
g__Desulfoglaeba	1	0.665561
g__Yoonia	1	0.667197
g__Alkalitalea	1	0.670077
g__Gemmobacter	1	0.671254
g__Desulfobacula	1	0.673348
g__Avibacterium	1	0.676024
g__Ahniella	1	0.676541
g__Roseimaritima	1	0.681886
g__Cystobacter	1	0.683415
g__Turneriella	1	0.684304
g__Rhizorhabdus	1	0.684336
g__Jannaschia	1	0.685506
g__Caldisericum	1	0.693151
g__Lacunisphaera	1	0.695357
g__Syntrophobacter	1	0.69736
g__Adlercreutzia	1	0.698684
g__Sagittula	1	0.700677
g__Siansivirga	1	0.702182
g__Haliangium	1	0.707154
g__Antarctobacter	1	0.707176
g__Slackia	1	0.707732
g__Hippea	1	0.708203
g__Actinopolyspora	1	0.709392
g__Beutenbergia	1	0.711045
g__Desulfarculus	1	0.711212
g__Rubinisphaera	1	0.712549
g__Gilliamella	1	0.713509
g__Paraglaciecola	1	0.72409
g__Sulfurifustis	1	0.727491
g__Sulfuritalea	1	0.73107
g__Zunongwangia	1	0.733203
g__Saccharopolyspora	1	0.735437
g__Aromatoleum	1	0.735529
g__Pseudogulbenkiania	1	0.738519
g__Mycolicibacter	1	0.740794
g__Calditerrivibrio	1	0.741484
g__Candidatus_Amoebophilus	1	0.742956
g__Empedobacter	1	0.746156
g__Syntrophus	1	0.748592
g__Mariniflexile	1	0.749229
g__Phyllobacterium	1	0.749234
g__Thermobacillus	1	0.751246
g__Methyloversatilis	1	0.751805
g__Flintibacter	1	0.753994
g__Frischella	1	0.757702
g__Olivibacter	1	0.759928
g__Candidatus_Phycorickettsia	1	0.760657
g__Caldithrix	1	0.763276
g__Iodobacter	1	0.763403
g__Methylovirgula	1	0.763963
g__Roseibacterium	1	0.765096
g__Cloacibacterium	1	0.768238
g__Glycocaulis	1	0.768299
g__Solitalea	1	0.768925
g__Geoalkalibacter	1	0.771107
g__Neochlamydia	1	0.773196
g__Caproiciproducens	1	0.77387
g__Odoribacter	1	0.774084
g__Thioflavicoccus	1	0.780455
g__Gimesia	1	0.78294
g__Pseudarcicella	1	0.782982
g__Opitutus	1	0.785551
g__Limnochorda	1	0.78595
g__Deferribacter	1	0.787687
g__Anseongella	1	0.791175
g__Melittangium	1	0.793103
g__Oceanihabitans	1	0.794085
g__Marinovum	1	0.794177
g__Acetomicrobium	1	0.796038
g__Oceanispirochaeta	1	0.797511
g__Citromicrobium	1	0.797913
g__Obesumbacterium	1	0.798117
g__Thermomonas	1	0.798404
g__Seonamhaeicola	1	0.799395
g__Kiritimatiella	1	0.800075
g__Dokdonella	1	0.800608
g__Thermanaerovibrio	1	0.80066
g__Pelagibaca	1	0.80068
g__Niastella	1	0.801445
g__Draconibacterium	1	0.802794
g__Fluviicola	1	0.802835
g__Methylomusa	1	0.803146
g__Sphaerotilus	1	0.80326
g__Gallibacterium	1	0.80377
g__Barnesiella	1	0.806018
g__Desulfallas	1	0.807327
g__Desulfobacterium	1	0.808721
g__Haematobacter	1	0.810377
g__Egibacter	1	0.81084
g__Breoghania	1	0.811194
g__Sulfurivermis	1	0.813255
g__Apibacter	1	0.813836
g__Desulfocurvibacter	1	0.814182
g__Magnetospira	1	0.815655
g__Simplicispira	1	0.816907
g__Flavonifractor	1	0.817079
g__Diaphorobacter	1	0.817477
g__Methylocaldum	1	0.81788
g__Acidothermus	1	0.818485
g__Marivivens	1	0.819302
g__Ferrovibrio	1	0.820703
g__Pseudobacter	1	0.820766
g__Neoasaia	1	0.82163
g__Magnetococcus	1	0.822107
g__Rhodopirellula	1	0.822887
g__Pseudolabrys	1	0.823461
g__Rhodoplanes	1	0.825005
g__Sideroxydans	1	0.82566
g__Candidatus_Symbiobacter	1	0.828921
g__Caminibacter	1	0.830423
g__Inhella	1	0.832433
g__Confluentimicrobium	1	0.833033
g__Salipiger	1	0.833047
g__Chromohalobacter	1	0.833187
g__Marichromatium	1	0.836175
g__Sulfuricaulis	1	0.837792
g__Anaerolinea	1	0.837962
g__Robiginitalea	1	0.838436
g__Ferriphaselus	1	0.83909
g__Cytophaga	1	0.83912
g__Acetobacterium	1	0.84059
g__Parvularcula	1	0.840613
g__Pseudopedobacter	1	0.841381
g__Faecalibaculum	1	0.841696
g__Arcanobacterium	1	0.845856
g__Snodgrassella	1	0.846526
g__Basfia	1	0.84699
g__Leadbetterella	1	0.847363
g__Cloacibacillus	1	0.847933
g__Wenzhouxiangella	1	0.848933
g__Fibrella	1	0.848934
g__Thioclava	1	0.848957
g__Labilibaculum	1	0.8498
g__Psychroserpens	1	0.851943
g__Candidatus_Hepatoplasma	1	0.852228
g__Zobellella	1	0.852854
g__Buttiauxella	1	0.85343
g__Dehalobacterium	1	0.854895
g__Noviherbaspirillum	1	0.856116
g__Salinivirga	1	0.856124
g__Ectothiorhodospira	1	0.856319
g__Salinispira	1	0.856509
g__Epibacterium	1	0.858693
g__Thermosulfidibacter	1	0.858714
g__Acidiferrobacter	1	0.859228
g__Chitinolyticbacter	1	0.859925
g__Chthonomonas	1	0.861
g__Algibacter	1	0.861126
g__Segniliparus	1	0.861434
g__Candidatus_Protochlamydia	1	0.861474
g__Nibricoccus	1	0.862498
g__Marinithermus	1	0.863753
g__Ammonifex	1	0.864159
g__Tamlana	1	0.864803
g__Nissabacter	1	0.865409
g__Jeongeupia	1	0.865706
g__Atlantibacter	1	0.86668
g__Dyadobacter	1	0.866846
g__Candidatus_Saccharimonas	1	0.868038
g__Sediminispirochaeta	1	0.868076
g__Litoreibacter	1	0.868384
g__Flavivirga	1	0.868436
g__Sulfuricella	1	0.868845
g__Hoyosella	1	0.869417
g__Prauserella	1	0.869829
g__Pseudorhodoplanes	1	0.870786
g__Truepera	1	0.871059
g__Syntrophomonas	1	0.871877
g__Wolinella	1	0.871891
g__Sneathia	1	0.872034
g__Peptoclostridium	1	0.872561
g__Beijerinckia	1	0.87287
g__Candidatus_Izimaplasma	1	0.872928
g__Mycoavidus	1	0.872986
g__Fastidiosipila	1	0.873514
g__Sulfurovum	1	0.874222
g__Paucibacter	1	0.874417
g__Christensenella	1	0.87563
g__Mobiluncus	1	0.875853
g__Sulfuriferula	1	0.87591
g__Terasakiella	1	0.876696
g__Pistricoccus	1	0.87803
g__Agarilytica	1	0.878056
g__Sedimentitalea	1	0.878399
g__Aminobacterium	1	0.878525
g__Alkalilimnicola	1	0.879136
g__Owenweeksia	1	0.879987
g__Pelolinea	1	0.88071
g__Denitrobacterium	1	0.882984
g__Gallionella	1	0.885384
g__Algoriphagus	1	0.886002
g__Candidatus_Puniceispirillum	1	0.886136
g__Chloroherpeton	1	0.886607
g__Halocynthiibacter	1	0.886927
g__Wenyingzhuangia	1	0.887058
g__Tistrella	1	0.88787
g__Bradymonas	1	0.887888
g__Coriobacterium	1	0.888603
g__Finegoldia	1	0.890087
g__Thiohalobacter	1	0.890692
g__Denitrovibrio	1	0.893833
g__Geovibrio	1	0.894063
g__Lacimicrobium	1	0.895215
g__Sebaldella	1	0.896162
g__Methylophilus	1	0.896382
g__Melioribacter	1	0.896857
g__Tolumonas	1	0.898801
g__Butyricimonas	1	0.901449
g__Methylobacillus	1	0.901896
g__Mogibacterium	1	0.903168
g__Desulfurivibrio	1	0.903878
g__Phytobacter	1	0.904301
g__Lawsonia	1	0.905618
g__Desulfofarcimen	1	0.906366
g__Coraliomargarita	1	0.90648
g__Salinicoccus	1	0.907004
g__Thiolapillus	1	0.907446
g__Candidatus_Fokinia	1	0.907627
g__Oleispira	1	0.907774
g__Sporomusa	1	0.910338
g__Hydromonas	1	0.910624
g__Thermacetogenium	1	0.911857
g__Nitratifractor	1	0.913727
g__Syntrophothermus	1	0.914548
g__Candidatus_Nitrosoglobus	1	0.914571
g__Cryptobacterium	1	0.91482
g__Weeksella	1	0.915109
g__Nitratiruptor	1	0.915902
g__Allofrancisella	1	0.916501
g__Sulfuricurvum	1	0.916568
g__Soehngenia	1	0.916747
g__Reinekea	1	0.918018
g__Saccharibacillus	1	0.918236
g__Mahella	1	0.918376
g__Ilyobacter	1	0.918658
g__Undibacterium	1	0.92051
g__Frateuria	1	0.921337
g__Jeotgalibacillus	1	0.921387
g__Paraliobacillus	1	0.922635
g__Herminiimonas	1	0.922814
g__Oligella	1	0.923819
g__Roseburia	1	0.924244
g__Zobellia	1	0.927249
g__Pseudoclostridium	1	0.929993
g__Candidatus_Ruthia	1	0.930407
g__Vampirococcus	1	0.932023
g__Methylococcus	1	0.932045
g__Metakosakonia	1	0.932563
g__Chania	1	0.932913
g__Gallaecimonas	1	0.933208
g__Anaerococcus	1	0.934645
g__Thermovirga	1	0.935067
g__Candidatus_Nucleicultrix	1	0.935692
g__Rickettsiella	1	0.936866
g__Hydrocarboniclastica	1	0.937637
g__Asaia	1	0.938009
g__Sulfuriflexus	1	0.938502
g__Stigmatella	1	0.939502
g__Sporanaerobacter	1	0.940241
g__Salinisphaera	1	0.941641
g__Filimonas	1	0.94185
g__Lentibacillus	1	0.943425
g__Ruminiclostridium	1	0.943785
g__Saccharospirillum	1	0.94388
g__Cetia	1	0.944172
g__Waddlia	1	0.94504
g__Simkania	1	0.945385
g__Paeniclostridium	1	0.946357
g__Oceanicoccus	1	0.948105
g__Halotalea	1	0.948164
g__Amphibacillus	1	0.949606
g__Desulfohalobium	1	0.94962
g__Maricaulis	1	0.949899
g__Tomitella	1	0.952227
g__Zymobacter	1	0.952544
g__Oleiphilus	1	0.953085
g__Desulfocapsa	1	0.953155
g__Symbiobacterium	1	0.953413
g__Actinobaculum	1	0.953426
g__Lachnoanaerobaculum	1	0.953587
g__Hydrogenophilus	1	0.953605
g__Hungatella	1	0.953721
g__Salinicola	1	0.954109
g__Coprothermobacter	1	0.954445
g__Woeseia	1	0.955691
g__Anoxybacter	1	0.955719
g__Lonsdalea	1	0.956278
g__Scardovia	1	0.956692
g__Psychromicrobium	1	0.956693
g__Gynuella	1	0.957387
g__Acetoanaerobium	1	0.95748
g__Steroidobacter	1	0.957532
g__Cobetia	1	0.957763
g__Plesiomonas	1	0.958515
g__Thermomicrobium	1	0.958559
g__Atopobium	1	0.95867
g__Gibbsiella	1	0.958817
g__Nitrincola	1	0.959016
g__Longibaculum	1	0.95925
g__Bacterioplanes	1	0.95954
g__Aminipila	1	0.959707
g__Microvirgula	1	0.960875
g__Zhongshania	1	0.960907
g__Halothermothrix	1	0.961932
g__Aquibacillus	1	0.96255
g__Syntrophobotulus	1	0.962798
g__Acidihalobacter	1	0.964412
g__Caloramator	1	0.964898
g__Candidatus_Babela	1	0.965646
g__Gottschalkia	1	0.966079
g__Natranaerobius	1	0.966655
g__Paenalcaligenes	1	0.967083
g__Simiduia	1	0.967391
g__Marinilactibacillus	1	0.96824
g__Limnobaculum	1	0.968303
g__Spongiibacter	1	0.968583
g__Granulosicoccus	1	0.968671
g__Teredinibacter	1	0.970507
g__Marinobacterium	1	0.970797
g__Halocella	1	0.971316
g__Kurthia	1	0.971487
g__Crassaminicella	1	0.971526
g__Hirschia	1	0.972329
g__Izhakiella	1	0.972447
g__Mageeibacillus	1	0.972512
g__Mycetohabitans	1	0.972668
g__Rummeliibacillus	1	0.97301
g__Elusimicrobium	1	0.973495
g__Ureibacillus	1	0.974742
g__Haematospirillum	1	0.975819
g__Pradoshia	1	0.976069
g__Ketobacter	1	0.976701
g__Pontimonas	1	0.976823
g__Agarivorans	1	0.978128
g__Salimicrobium	1	0.97824
g__Dolosigranulum	1	0.979801
g__Pseudohongiella	1	0.980533
g__Saccharophagus	1	0.980716
g__Shimwellia	1	0.98107
g__Ferrimonas	1	0.981501
g__Caldanaerobacter	1	0.981615
g__Litorilituus	1	0.982291
g__Acidimicrobium	1	0.98232
g__Thermosediminibacter	1	0.982441
g__Saliniradius	1	0.982909
g__Laceyella	1	0.983885
g__Auricoccus	1	0.985228
g__Anaerotignum	1	0.987048
g__Candidatus_Desulforudis	1	0.987454
g__Geosporobacter	1	0.987461
g__Acetohalobium	1	0.988016
g__Moritella	1	0.988517
g__Parachlamydia	1	0.98946
g__Oceanimonas	1	0.990173
g__Salilacibacter	1	0.990897
g__Turicibacter	1	0.991598
g__Commensalibacter	1	0.993456
g__Kerstersia	1	0.993461
g__Phascolarctobacterium	1	0.994145
g__Halobacteroides	1	0.996507
g__Sedimenticola	1	0.997724
g__Carboxydothermus	1	0.999367
g__Neptunomonas	1	0.999441
g__Basilea	1	1
g__Thermincola	1	1
